# Competitiveness prediction for nodule colonization in *Sinorhizobium meliloti* through combined *in vitro* tagged strain characterization and genome-wide association analysis

**DOI:** 10.1101/2020.09.15.298034

**Authors:** A. Bellabarba, G. Bacci, F. Decorosi, E. Aun, E. Azzarello, M. Remm, L. Giovannetti, C. Viti, A. Mengoni, F. Pini

**Affiliations:** Department of Agronomy, Food, Environmental and Forestry (DAGRI), University of Florence, Via della Lastruccia 10, I-50019, Sesto Fiorentino (Italy); Genexpress Laboratory, Department of Agronomy, Food, Environmental and Forestry (DAGRI), University of Florence, Via della Lastruccia 14, I-50019, Sesto Fiorentino, Italy; Department of Biology, University of Florence, Via Madonna del Piano 6, I-50019 Sesto Fiorentino, Italy; Department of Bioinformatics, Institute of Molecular and Cell Biology, University of Tartu, Riia 23, 51010 Tartu, Estonia; Department of Biology, University of Bari Aldo Moro, via Orabona 4, I-70124 Bari, Italy

**Author notes:** **Corresponding authors** Alessio Mengoni, Department of Biology, University of Florence, via Madonna del Piano 6, 50019, Sesto Fiorentino, Italy., Carlo Viti, Department of Agronomy, Food, Environmental and Forestry (DAGRI), University of Florence, Via della Lastruccia 10, I-50019, Sesto Fiorentino, (Italy).

**Keywords:** GWAS, competition, *Sinorhizobium meliloti*, rhizobia, legume

## Abstract

Associations between leguminous plants and symbiotic nitrogen fixing bacteria (rhizobia) are a classical example of mutualism between a eukaryotic host and a specific group of prokaryotic microbes. Though being in part species-specific, different strains may colonize the same plant symbiotic structure (nodule). It is known that some rhizobial strains are better competitor than others, but detailed analyses aimed to predict from the rhizobial genome its competitive abilities are still scarce. Here we performed a bacterial genome wide association (GWAS) analysis to define the genomic determinants related to the competitive capabilities in the model rhizobial species *Sinorhizobium meliloti*. Thirteen tester strains were GFP-tagged and assayed against three reference competitor strains RFP-tagged (Rm1021, AK83 and BL225C) in a *Medicago sativa* nodule occupancy test. Competition data in combination with strains genomic sequences were used to build-up a model for GWAS based on k-mers. The model was then trained and applied for competition capabilities prediction. The model was able to well predict the competition abilities against two partners, BL225C, Rm1021 with coefficient of determination of 0.96 and 0.84, respectively. Four strains showing the highest competition phenotypes (> 60% single strain nodule occupancy; GR4, KH35c, KH46 and SM11) *versus* BL225C were used to identify k-mers associated with competition. The k-mers with highest scores mapped on the symbiosis-related megaplasmid pSymA and on genes coding for transporters, proteins involved in the biosynthesis of cofactors and proteins related to metabolism (i.e. glycerol, fatty acids) suggesting that competition abilities reside in multiple genetic determinants comprising several cellular components.

**IMPORTANCE:** Decoding the competitive pattern that occurs in the rhizosphere is challenging in the study of bacterial social interaction strategies. To date, single-gene approach has been mainly used to uncover the bases of nodulation, but there is still a gap about the main features that *a priori* turn out rhizobial strains able to outcompete indigenous rhizobia. Therefore, tracking down which traits make different rhizobial strains able to win the competition for plant infection over other indigenous rhizobia will allow ameliorating strain selection and consequently plant yield in sustainable agricultural production systems. We have proven that a k-mer based GWAS approach can effectively predict the competition abilities of a panel of strains, which were analyzed for their plant tissue occupancy by using double fluorescent labeling. The reported strategy could be used for detailed studies on the genomic aspects of the evolution of bacterial symbiosis and for an extensive evaluation of rhizobial inoculants.
