## Supplementary material for "Competitiveness prediction for nodule colonization in *Sinorhizobium meliloti* through combined *in vitro* tagged strain characterization and genome-wide association analysis": Table S4

### Sheet: Foglio1
K-mer	Welch's_t-statistic	P-value	Coefficients in linear regression model	No. of samples with k-mer	Samples with k-mer	group mean +	group mean -
AAAGCGTGCCATG	7.58	1.35E-05	0.03206527897822161	9	CCMM B554 GR4 HM006 KH35c KH46 M270 RU11/001 SM11 AK58	0.53	0.1
AACAGCTGGCTAT	-7.58	1.35E-05	-0.0729655210041143	4	2011 RM41 T073 USDA1157	0.1	0.53
AACATCAACTTGC	-7.58	1.35E-05	-0.06303529209669023	4	2011 RM41 T073 USDA1157	0.1	0.53
AACCGAGTGATCG	7.58	1.35E-05	0.03561435692587027	9	CCMM B554 GR4 HM006 KH35c KH46 M270 RU11/001 SM11 AK58	0.53	0.1
AACGACCTTGCTT	7.58	1.35E-05	0.03498285467167854	9	CCMM B554 GR4 HM006 KH35c KH46 M270 RU11/001 SM11 AK58	0.53	0.1
AACGAGAATGAAC	-7.58	1.35E-05	-0.020207544868737413	4	2011 RM41 T073 USDA1157	0.1	0.53
AACGCGCAGCCCG	-7.58	1.35E-05	-0.009150448281551852	4	2011 RM41 T073 USDA1157	0.1	0.53
AACTGGGTCTTGG	7.58	1.35E-05	0.0045716851965303725	9	CCMM B554 GR4 HM006 KH35c KH46 M270 RU11/001 SM11 AK58	0.53	0.1
AAGAATCGCAGCG	7.58	1.35E-05	0.0010720622979500864	9	CCMM B554 GR4 HM006 KH35c KH46 M270 RU11/001 SM11 AK58	0.53	0.1
AAGAGAAGCGTGG	7.58	1.35E-05	0.00019373805439144037	9	CCMM B554 GR4 HM006 KH35c KH46 M270 RU11/001 SM11 AK58	0.53	0.1
AAGCACGGCGTCC	7.58	1.35E-05	284000000000	9	CCMM B554 GR4 HM006 KH35c KH46 M270 RU11/001 SM11 AK58	0.53	0.1
AAGCCGATGCACG	-7.58	1.35E-05	-35100000000	4	2011 RM41 T073 USDA1157	0.1	0.53
AAGCGAAGCTCGA	-7.58	1.35E-05	-3750000	4	2011 RM41 T073 USDA1157	0.1	0.53
AAGCTAGCGCGAT	7.58	1.35E-05	35200000	9	CCMM B554 GR4 HM006 KH35c KH46 M270 RU11/001 SM11 AK58	0.53	0.1
AAGGGACTGGGCC	-7.58	1.35E-05	-29500000	4	2011 RM41 T073 USDA1157	0.1	0.53
AAGGTAGATTGCA	-7.58	1.35E-05	-2240000	4	2011 RM41 T073 USDA1157	0.1	0.53
AATAAGCCATCGC	-7.58	1.35E-05	-155000	4	2011 RM41 T073 USDA1157	0.1	0.53
AATCGATAGCGAT	-7.58	1.35E-05	-985	4	2011 RM41 T073 USDA1157	0.1	0.53
AATCGCGCTAGCT	7.58	1.35E-05	58.1	9	CCMM B554 GR4 HM006 KH35c KH46 M270 RU11/001 SM11 AK58	0.53	0.1
AATGAACACGACA	-7.58	1.35E-05	-31.7	4	2011 RM41 T073 USDA1157	0.1	0.53
ACCGCCAGTGGTC	7.58	1.35E-05	0.0	9	CCMM B554 GR4 HM006 KH35c KH46 M270 RU11/001 SM11 AK58	0.53	0.1
ACCGGGTCGCGAT	-7.58	1.35E-05	-0.0	4	2011 RM41 T073 USDA1157	0.1	0.53
ACGACCTTGCTTC	7.58	1.35E-05	0.0	9	CCMM B554 GR4 HM006 KH35c KH46 M270 RU11/001 SM11 AK58	0.53	0.1
ACGAGAATGAACA	-7.58	1.35E-05	-0.0	4	2011 RM41 T073 USDA1157	0.1	0.53
ACGAGCCCAGCAA	7.58	1.35E-05	0.0	9	CCMM B554 GR4 HM006 KH35c KH46 M270 RU11/001 SM11 AK58	0.53	0.1
ACTCGGTTCCAGA	7.58	1.35E-05	0.0	9	CCMM B554 GR4 HM006 KH35c KH46 M270 RU11/001 SM11 AK58	0.53	0.1
ACTCTGCTCGGAA	7.58	1.35E-05	0.0	9	CCMM B554 GR4 HM006 KH35c KH46 M270 RU11/001 SM11 AK58	0.53	0.1
ACTGGGTCTTGGC	7.58	1.35E-05	0.0	9	CCMM B554 GR4 HM006 KH35c KH46 M270 RU11/001 SM11 AK58	0.53	0.1
AGAAGCTAGCGCG	7.58	1.35E-05	0.0	9	CCMM B554 GR4 HM006 KH35c KH46 M270 RU11/001 SM11 AK58	0.53	0.1
AGAATGAACACGA	-7.58	1.35E-05	-0.0	4	2011 RM41 T073 USDA1157	0.1	0.53
AGAGAAGCGTGGG	7.58	1.35E-05	0.0	9	CCMM B554 GR4 HM006 KH35c KH46 M270 RU11/001 SM11 AK58	0.53	0.1
AGAGTCGATCCTG	7.58	1.35E-05	0.0	9	CCMM B554 GR4 HM006 KH35c KH46 M270 RU11/001 SM11 AK58	0.53	0.1
AGCAGAGTCGATC	7.58	1.35E-05	0.0	9	CCMM B554 GR4 HM006 KH35c KH46 M270 RU11/001 SM11 AK58	0.53	0.1
AGCCAATCGCCCG	7.58	1.35E-05	0.0	9	CCMM B554 GR4 HM006 KH35c KH46 M270 RU11/001 SM11 AK58	0.53	0.1
AGCGCTGCCGAAC	-7.58	1.35E-05	-0.0	4	2011 RM41 T073 USDA1157	0.1	0.53
AGCTTCTGAGGCG	7.58	1.35E-05	0.0	9	CCMM B554 GR4 HM006 KH35c KH46 M270 RU11/001 SM11 AK58	0.53	0.1
AGGAAAGCGGACG	7.58	1.35E-05	0.0	9	CCMM B554 GR4 HM006 KH35c KH46 M270 RU11/001 SM11 AK58	0.53	0.1
AGGAACACGACAC	7.58	1.35E-05	0.0	9	CCMM B554 GR4 HM006 KH35c KH46 M270 RU11/001 SM11 AK58	0.53	0.1
AGGATCGACTCTG	7.58	1.35E-05	0.0	9	CCMM B554 GR4 HM006 KH35c KH46 M270 RU11/001 SM11 AK58	0.53	0.1
AGGCCAAGACCCA	7.58	1.35E-05	0.0	9	CCMM B554 GR4 HM006 KH35c KH46 M270 RU11/001 SM11 AK58	0.53	0.1
AGGGACTGGGCCA	-7.58	1.35E-05	-0.0	4	2011 RM41 T073 USDA1157	0.1	0.53
AGGTAGATTGCGG	7.58	1.35E-05	0.0	9	CCMM B554 GR4 HM006 KH35c KH46 M270 RU11/001 SM11 AK58	0.53	0.1
AGTCCCTTGCAGA	-7.58	1.35E-05	-0.0	4	2011 RM41 T073 USDA1157	0.1	0.53
ATAAGCCATCGCG	-7.58	1.35E-05	-0.0	4	2011 RM41 T073 USDA1157	0.1	0.53
ATCACTCGGTTCC	7.58	1.35E-05	0.0	9	CCMM B554 GR4 HM006 KH35c KH46 M270 RU11/001 SM11 AK58	0.53	0.1
ATCAGCCAATCGC	7.58	1.35E-05	0.0	9	CCMM B554 GR4 HM006 KH35c KH46 M270 RU11/001 SM11 AK58	0.53	0.1
ATCGATAGCGATG	-7.58	1.35E-05	-0.0	4	2011 RM41 T073 USDA1157	0.1	0.53
ATCTTCTTCGGTC	7.58	1.35E-05	0.0	9	CCMM B554 GR4 HM006 KH35c KH46 M270 RU11/001 SM11 AK58	0.53	0.1
ATGAACACGACAC	-7.58	1.35E-05	-0.0	4	2011 RM41 T073 USDA1157	0.1	0.53
ATGGGCAATTTCG	-7.58	1.35E-05	-0.0	4	2011 RM41 T073 USDA1157	0.1	0.53
ATTCCAGAACGCC	7.58	1.35E-05	0.0	9	CCMM B554 GR4 HM006 KH35c KH46 M270 RU11/001 SM11 AK58	0.53	0.1
ATTGGCCCAGTCC	-7.58	1.35E-05	-0.0	4	2011 RM41 T073 USDA1157	0.1	0.53
CAAAACTGAAGCA	-7.58	1.35E-05	-0.0	4	2011 RM41 T073 USDA1157	0.1	0.53
CAACCTGCTCCGC	7.58	1.35E-05	0.0	9	CCMM B554 GR4 HM006 KH35c KH46 M270 RU11/001 SM11 AK58	0.53	0.1
CAACGAGAAGGAA	7.58	1.35E-05	0.0	9	CCMM B554 GR4 HM006 KH35c KH46 M270 RU11/001 SM11 AK58	0.53	0.1
CAACGAGAATGAA	-7.58	1.35E-05	-0.0	4	2011 RM41 T073 USDA1157	0.1	0.53
CAAGACCCAGTTC	7.58	1.35E-05	0.0	9	CCMM B554 GR4 HM006 KH35c KH46 M270 RU11/001 SM11 AK58	0.53	0.1
CACTCGGTTCCAG	7.58	1.35E-05	0.0	9	CCMM B554 GR4 HM006 KH35c KH46 M270 RU11/001 SM11 AK58	0.53	0.1
CAGAAGCTAGCGC	7.58	1.35E-05	0.0	9	CCMM B554 GR4 HM006 KH35c KH46 M270 RU11/001 SM11 AK58	0.53	0.1
CAGCCAATCGCCC	7.58	1.35E-05	0.0	9	CCMM B554 GR4 HM006 KH35c KH46 M270 RU11/001 SM11 AK58	0.53	0.1
CAGCGCTGCCGAA	-7.58	1.35E-05	-0.0	4	2011 RM41 T073 USDA1157	0.1	0.53
CAGTCCCTTGCAG	-7.58	1.35E-05	-0.0	4	2011 RM41 T073 USDA1157	0.1	0.53
CATCTGGAACCGA	7.58	1.35E-05	0.0	9	CCMM B554 GR4 HM006 KH35c KH46 M270 RU11/001 SM11 AK58	0.53	0.1
CCAACAGCCGCAG	7.58	1.35E-05	0.0	9	CCMM B554 GR4 HM006 KH35c KH46 M270 RU11/001 SM11 AK58	0.53	0.1
CCACGCCCGGCGA	-7.58	1.35E-05	-0.0	4	2011 RM41 T073 USDA1157	0.1	0.53
CCAGATCCCGCAG	7.58	1.35E-05	0.0	9	CCMM B554 GR4 HM006 KH35c KH46 M270 RU11/001 SM11 AK58	0.53	0.1
CCAGTCCCTTGCA	-7.58	1.35E-05	-0.0	4	2011 RM41 T073 USDA1157	0.1	0.53
CCCAGTCCCTTGC	-7.58	1.35E-05	-0.0	4	2011 RM41 T073 USDA1157	0.1	0.53
CCGAGCAGAGTCG	7.58	1.35E-05	0.0	9	CCMM B554 GR4 HM006 KH35c KH46 M270 RU11/001 SM11 AK58	0.53	0.1
CCGCCGTCACGCA	-7.58	1.35E-05	-0.0	4	2011 RM41 T073 USDA1157	0.1	0.53
CCGGAGGCAGCCC	7.58	1.35E-05	0.0	9	CCMM B554 GR4 HM006 KH35c KH46 M270 RU11/001 SM11 AK58	0.53	0.1
CCTCAGAAGCTAG	7.58	1.35E-05	0.0	9	CCMM B554 GR4 HM006 KH35c KH46 M270 RU11/001 SM11 AK58	0.53	0.1
CCTCTGTTCGAAG	-7.58	1.35E-05	-0.0	4	2011 RM41 T073 USDA1157	0.1	0.53
CCTGACCGAAGAA	7.58	1.35E-05	0.0	9	CCMM B554 GR4 HM006 KH35c KH46 M270 RU11/001 SM11 AK58	0.53	0.1
CCTTTGAACGGCG	7.58	1.35E-05	0.0	9	CCMM B554 GR4 HM006 KH35c KH46 M270 RU11/001 SM11 AK58	0.53	0.1
CGAGAATGAACAC	-7.58	1.35E-05	-0.0	4	2011 RM41 T073 USDA1157	0.1	0.53
CGAGACCACCGTC	7.58	1.35E-05	0.0	9	CCMM B554 GR4 HM006 KH35c KH46 M270 RU11/001 SM11 AK58	0.53	0.1
CGAGCAGAGTCGA	7.58	1.35E-05	0.0	9	CCMM B554 GR4 HM006 KH35c KH46 M270 RU11/001 SM11 AK58	0.53	0.1
CGCCTCTGTTCGA	-7.58	1.35E-05	-0.0	4	2011 RM41 T073 USDA1157	0.1	0.53
CGCTAGCTTCTGA	7.58	1.35E-05	0.0	9	CCMM B554 GR4 HM006 KH35c KH46 M270 RU11/001 SM11 AK58	0.53	0.1
CGCTGCAATCTAC	-7.58	1.35E-05	-0.0	4	2011 RM41 T073 USDA1157	0.1	0.53
CGGAGGCAGCCCG	7.58	1.35E-05	0.0	9	CCMM B554 GR4 HM006 KH35c KH46 M270 RU11/001 SM11 AK58	0.53	0.1
CGGCCAACAGCCG	7.58	1.35E-05	0.0	9	CCMM B554 GR4 HM006 KH35c KH46 M270 RU11/001 SM11 AK58	0.53	0.1
CGTGTTCATTCTC	-7.58	1.35E-05	-0.0	4	2011 RM41 T073 USDA1157	0.1	0.53
CTCAGAAGCTAGC	7.58	1.35E-05	0.0	9	CCMM B554 GR4 HM006 KH35c KH46 M270 RU11/001 SM11 AK58	0.53	0.1
CTGAGGCTGCGCC	7.58	1.35E-05	0.0	9	CCMM B554 GR4 HM006 KH35c KH46 M270 RU11/001 SM11 AK58	0.53	0.1
CTGCCTCCGGAAA	7.58	1.35E-05	0.0	9	CCMM B554 GR4 HM006 KH35c KH46 M270 RU11/001 SM11 AK58	0.53	0.1
CTGGCTATTCCAC	-7.58	1.35E-05	-0.0	4	2011 RM41 T073 USDA1157	0.1	0.53
CTTGAAGCGGTTA	7.58	1.35E-05	0.0	9	CCMM B554 GR4 HM006 KH35c KH46 M270 RU11/001 SM11 AK58	0.53	0.1
GAACCGAGTGATC	7.58	1.35E-05	0.0	9	CCMM B554 GR4 HM006 KH35c KH46 M270 RU11/001 SM11 AK58	0.53	0.1
GAAGCCACGGCTA	7.58	1.35E-05	0.0	9	CCMM B554 GR4 HM006 KH35c KH46 M270 RU11/001 SM11 AK58	0.53	0.1
GAAGCTAGCGCGA	7.58	1.35E-05	0.0	9	CCMM B554 GR4 HM006 KH35c KH46 M270 RU11/001 SM11 AK58	0.53	0.1
GAATGAACACGAC	-7.58	1.35E-05	-0.0	4	2011 RM41 T073 USDA1157	0.1	0.53
GACGAGCCCAGCA	7.58	1.35E-05	0.0	9	CCMM B554 GR4 HM006 KH35c KH46 M270 RU11/001 SM11 AK58	0.53	0.1
GACTCTGCTCGGA	7.58	1.35E-05	0.0	9	CCMM B554 GR4 HM006 KH35c KH46 M270 RU11/001 SM11 AK58	0.53	0.1
GAGAAGCGTGGGA	7.58	1.35E-05	0.0	9	CCMM B554 GR4 HM006 KH35c KH46 M270 RU11/001 SM11 AK58	0.53	0.1
GAGGCCAAGACCC	7.58	1.35E-05	0.0	9	CCMM B554 GR4 HM006 KH35c KH46 M270 RU11/001 SM11 AK58	0.53	0.1
GATTGGCTGATCA	7.58	1.35E-05	0.0	9	CCMM B554 GR4 HM006 KH35c KH46 M270 RU11/001 SM11 AK58	0.53	0.1
GCAACGAGAATGA	-7.58	1.35E-05	-0.0	4	2011 RM41 T073 USDA1157	0.1	0.53
GCAGAGTCGATCC	7.58	1.35E-05	0.0	9	CCMM B554 GR4 HM006 KH35c KH46 M270 RU11/001 SM11 AK58	0.53	0.1
GCAGCCGAGCAGA	-7.58	1.35E-05	-0.0	4	2011 RM41 T073 USDA1157	0.1	0.53
GCCCCGGATCCAA	-7.58	1.35E-05	-0.0	4	2011 RM41 T073 USDA1157	0.1	0.53
GCCTCAGAAGCTA	7.58	1.35E-05	0.0	9	CCMM B554 GR4 HM006 KH35c KH46 M270 RU11/001 SM11 AK58	0.53	0.1
GCCTCTGTTCGAA	-7.58	1.35E-05	-0.0	4	2011 RM41 T073 USDA1157	0.1	0.53
GCCTGTTCGCAGC	-7.58	1.35E-05	-0.0	4	2011 RM41 T073 USDA1157	0.1	0.53
GCGCCGCAATCTA	7.58	1.35E-05	0.0	9	CCMM B554 GR4 HM006 KH35c KH46 M270 RU11/001 SM11 AK58	0.53	0.1
GCGCGATGGCTTA	-7.58	1.35E-05	-0.0	4	2011 RM41 T073 USDA1157	0.1	0.53
GCGCTGCAATCTA	-7.58	1.35E-05	-0.0	4	2011 RM41 T073 USDA1157	0.1	0.53
GCTGCCTCCGGAA	7.58	1.35E-05	0.0	9	CCMM B554 GR4 HM006 KH35c KH46 M270 RU11/001 SM11 AK58	0.53	0.1
GGCACGAGACCAC	7.58	1.35E-05	0.0	9	CCMM B554 GR4 HM006 KH35c KH46 M270 RU11/001 SM11 AK58	0.53	0.1
GGCGATTGGCTGA	7.58	1.35E-05	0.0	9	CCMM B554 GR4 HM006 KH35c KH46 M270 RU11/001 SM11 AK58	0.53	0.1
GGGACTGGGCCAA	-7.58	1.35E-05	-0.0	4	2011 RM41 T073 USDA1157	0.1	0.53
GGGCTGCGGTACC	7.58	1.35E-05	0.0	9	CCMM B554 GR4 HM006 KH35c KH46 M270 RU11/001 SM11 AK58	0.53	0.1
GTACCGCAGCCCA	7.58	1.35E-05	0.0	9	CCMM B554 GR4 HM006 KH35c KH46 M270 RU11/001 SM11 AK58	0.53	0.1
GTCGGAGATGCAA	7.58	1.35E-05	0.0	9	CCMM B554 GR4 HM006 KH35c KH46 M270 RU11/001 SM11 AK58	0.53	0.1
GTGAGGAGAGCAA	-7.58	1.35E-05	-0.0	4	2011 RM41 T073 USDA1157	0.1	0.53
TAACAAAAGGAAA	7.58	1.35E-05	0.0	9	CCMM B554 GR4 HM006 KH35c KH46 M270 RU11/001 SM11 AK58	0.53	0.1
TATGTCTCCGGCA	-7.58	1.35E-05	-0.0	4	2011 RM41 T073 USDA1157	0.1	0.53
TCACTCGGTTCCA	7.58	1.35E-05	0.0	9	CCMM B554 GR4 HM006 KH35c KH46 M270 RU11/001 SM11 AK58	0.53	0.1
TCTTCTTCGGTCA	7.58	1.35E-05	0.0	9	CCMM B554 GR4 HM006 KH35c KH46 M270 RU11/001 SM11 AK58	0.53	0.1
TGCCTCCGGAAAA	7.58	1.35E-05	0.0	9	CCMM B554 GR4 HM006 KH35c KH46 M270 RU11/001 SM11 AK58	0.53	0.1
AACCGGCAGGCAG	6.63	1.13E-04	0.03253305566715238	4	GR4 KH35c KH46 SM11	0.67	0.27
AACCTTGCCGTAG	6.63	1.13E-04	0.050314066185024646	4	GR4 KH35c KH46 SM11	0.67	0.27
AACGGCACGCTGT	6.63	1.13E-04	0.036958354570125175	4	GR4 KH35c KH46 SM11	0.67	0.27
ACACACATCACCG	6.63	1.13E-04	0.03246086580600036	4	GR4 KH35c KH46 SM11	0.67	0.27
ACCAACGCCACCG	6.63	1.13E-04	0.024538474396685023	4	GR4 KH35c KH46 SM11	0.67	0.27
ACCAGCCTTTGAC	6.63	1.13E-04	0.014798981224812224	4	GR4 KH35c KH46 SM11	0.67	0.27
ACCGACCGGATCG	-6.63	1.13E-04	-0.0075489251143660285	9	Rm2011 CCMM B554 HM006 M270 RM41 RU11/001T073 1157 AK58	0.27	0.67
ACGGCACGCTGTA	6.63	1.13E-04	0.003401891684091309	4	GR4 KH35c KH46 SM11	0.67	0.27
ACGGGATGGATGG	6.63	1.13E-04	0.0014059200034535202	4	GR4 KH35c KH46 SM11	0.67	0.27
ACGGGGCAGGAGA	6.63	1.13E-04	0.0005524195322265019	4	GR4 KH35c KH46 SM11	0.67	0.27
ACGGTACCGCGTC	6.63	1.13E-04	0.00021385082413452884	4	GR4 KH35c KH46 SM11	0.67	0.27
AGAGGCCGGAGCA	6.63	1.13E-04	84100000000	4	GR4 KH35c KH46 SM11	0.67	0.27
AGCCGCGATAGCT	6.63	1.13E-04	344000000000	4	GR4 KH35c KH46 SM11	0.67	0.27
AGCGGCTGTTCAC	6.63	1.13E-04	149000000000	4	GR4 KH35c KH46 SM11	0.67	0.27
AGCGGGAGATCAC	6.63	1.13E-04	6880000000	4	GR4 KH35c KH46 SM11	0.67	0.27
AGGTCAGCGGCCA	6.63	1.13E-04	34100000000	4	GR4 KH35c KH46 SM11	0.67	0.27
AGTGGCAAACGTC	6.63	1.13E-04	18200000000	4	GR4 KH35c KH46 SM11	0.67	0.27
ATATGGAGGCGCC	6.63	1.13E-04	10400000000	4	GR4 KH35c KH46 SM11	0.67	0.27
ATCTTTCATCTCG	6.63	1.13E-04	61300000	4	GR4 KH35c KH46 SM11	0.67	0.27
ATTTGCTTCGCAA	6.63	1.13E-04	35600000	4	GR4 KH35c KH46 SM11	0.67	0.27
CAAAGGCTGGTTG	6.63	1.13E-04	1980000000	4	GR4 KH35c KH46 SM11	0.67	0.27
CAATTTCCAACAC	6.63	1.13E-04	104000000	4	GR4 KH35c KH46 SM11	0.67	0.27
CACGAAGGGCAAC	6.63	1.13E-04	51300000	4	GR4 KH35c KH46 SM11	0.67	0.27
CATGACGATAGCC	6.63	1.13E-04	239000000	4	GR4 KH35c KH46 SM11	0.67	0.27
CCCATAGGCGTCG	6.63	1.13E-04	106000000	4	GR4 KH35c KH46 SM11	0.67	0.27
CCCCGCCCACTGC	6.63	1.13E-04	4630000	4	GR4 KH35c KH46 SM11	0.67	0.27
CCGCGAGCAAGCC	6.63	1.13E-04	20200000	4	GR4 KH35c KH46 SM11	0.67	0.27
CCGGACCAGATCC	6.63	1.13E-04	895000	4	GR4 KH35c KH46 SM11	0.67	0.27
CCGTCGGGAACGG	6.63	1.13E-04	4010000	4	GR4 KH35c KH46 SM11	0.67	0.27
CCTGCGCCAAGCC	6.63	1.13E-04	1820000	4	GR4 KH35c KH46 SM11	0.67	0.27
CCTTGTGTGGCTC	6.63	1.13E-04	8320	4	GR4 KH35c KH46 SM11	0.67	0.27
CGACCCTGATGAA	6.63	1.13E-04	39100	4	GR4 KH35c KH46 SM11	0.67	0.27
CGACTTCGAAGAA	6.63	1.13E-04	189000	4	GR4 KH35c KH46 SM11	0.67	0.27
CGCGACGGAGCCA	6.63	1.13E-04	9290	4	GR4 KH35c KH46 SM11	0.67	0.27
CGCTCAAGTCCAG	6.63	1.13E-04	47200	4	GR4 KH35c KH46 SM11	0.67	0.27
CGCTGCCGTAATC	6.63	1.13E-04	25700	4	GR4 KH35c KH46 SM11	0.67	0.27
CGGCGCCTCCATA	6.63	1.13E-04	14900	4	GR4 KH35c KH46 SM11	0.67	0.27
CGGTGCGCGGCCA	6.63	1.13E-04	864	4	GR4 KH35c KH46 SM11	0.67	0.27
CGTCTGAAATGGA	6.63	1.13E-04	469	4	GR4 KH35c KH46 SM11	0.67	0.27
CTATCGTCATGCC	6.63	1.13E-04	2310	4	GR4 KH35c KH46 SM11	0.67	0.27
CTCGAAGATGGAA	6.63	1.13E-04	1020	4	GR4 KH35c KH46 SM11	0.67	0.27
GAATGTCTCGAGA	6.63	1.13E-04	427	4	GR4 KH35c KH46 SM11	0.67	0.27
GAGCGCGTCGTGA	6.63	1.13E-04	19.5	4	GR4 KH35c KH46 SM11	0.67	0.27
GATATTTCAGCCA	6.63	1.13E-04	115	4	GR4 KH35c KH46 SM11	0.67	0.27
GATCTTTCTTCGC	6.63	1.13E-04	7.75	4	GR4 KH35c KH46 SM11	0.67	0.27
GCACGCCAACGAC	6.63	1.13E-04	0.0501	4	GR4 KH35c KH46 SM11	0.67	0.27
GCACGCTGATCAA	6.63	1.13E-04	28.3	4	GR4 KH35c KH46 SM11	0.67	0.27
GCCCATCTCAAGC	6.63	1.13E-04	1.27	4	GR4 KH35c KH46 SM11	0.67	0.27
GCCGCAGTGCGAC	6.63	1.13E-04	0.474	4	GR4 KH35c KH46 SM11	0.67	0.27
GCTCAAGTCCAGC	6.63	1.13E-04	1.47	4	GR4 KH35c KH46 SM11	0.67	0.27
GCTGCCTCGCACA	6.63	1.13E-04	0.00712	4	GR4 KH35c KH46 SM11	0.67	0.27
TCTCCGTCGTGCA	6.63	1.13E-04	0.0111	4	GR4 KH35c KH46 SM11	0.67	0.27
