## Supplementary material for "Competitiveness prediction for nodule colonization in *Sinorhizobium meliloti* through combined *in vitro* tagged strain characterization and genome-wide association analysis": Table S5

### Sheet: prova_def
N. of best k-mers	K-mer	Replicon	K-mer start	K-mer end	Position	Features	Gene start	Gene end	Strand	Strain	COG classes	EC number	Gene name	ID / locus tag	Product	Samples with k-mer
1	AACCGGCAGGCAG	pRmeGR4c	59993	60005	0	CDS	59340	60383	+	GR4	COG0418	3.5.2.3	pyrC_3	GR4_03898	Dihydroorotase	GR4 KH35c KH46 SM11					k-mers that marked either hypothetical proteins or orthologous genes
		psymA	1520404	1520416	0	CDS	1519751	1520794	+	KH46	COG0418	3.5.2.3	pyrC_3	KH46_05068	Dihydroorotase	GR4 KH35c KH46 SM11					k-mers that tagged only hypothetical proteins
		psymA	246030	246042	0	CDS	245377	246420	+	KH35c	COG0418	3.5.2.3	pyrC_3	KH35c_03920	Dihydroorotase	GR4 KH35c KH46 SM11					k-mers that tagged only orthologous genes
		Chr	2386950	2386962	0	CDS	2386705	2387481	-	SM11	NA	NA	NA	SM11_02431	hypothetical protein	GR4 KH35c KH46 SM11
		psymA	602256	602268	0	CDS	602070	602756	-	KH35c	NA	NA	NA	KH35c_04239	hypothetical protein	GR4 KH35c KH46 SM11
2	AACCTTGCCGTAG	psymA	249697	249709	0	CDS	249668	250384	+	KH35c	COG0410	NA	livF_4	KH35c_03924	High-affinity branched-chain amino acid transport ATP-binding protein LivF	GR4 KH35c KH46 SM11
		pRmeGR4c	63660	63672	0	CDS	63631	64347	+	GR4	COG0410	NA	livF_5	GR4_03902	High-affinity branched-chain amino acid transport ATP-binding protein LivF	GR4 KH35c KH46 SM11
		psymA	1524057	1524069	0	CDS	1524028	1524744	+	KH46	COG0410	NA	livF_5	KH46_05072	High-affinity branched-chain amino acid transport ATP-binding protein LivF	GR4 KH35c KH46 SM11
		Chr	254986	254998	0	CDS	252907	255246	-	SM11	NA	NA	NA	SM11_00232	hypothetical protein	GR4 KH35c KH46 SM11
3	AACGGCACGCTGT	pRmeGR4c	76674	76686	0	CDS	76133	77521	+	GR4	COG1282	7.1.1.1	pntB_2	GR4_03914	NAD(P) transhydrogenase subunit beta	GR4 KH35c KH46 SM11
		psymA	1537071	1537083	0	CDS	1536530	1537918	+	KH46	COG1282	7.1.1.1	pntB_2	KH46_05084	NAD(P) transhydrogenase subunit beta	GR4 KH35c KH46 SM11
		psymA	262591	262603	0	CDS	262050	263438	+	KH35c	COG1282	7.1.1.1	pntB_2	KH35c_03936	NAD(P) transhydrogenase subunit beta	GR4 KH35c KH46 SM11
		Chr	1848763	1848775	0	CDS	1848760	1848924	-	SM11	NA	NA	NA	SM11_01861	hypothetical protein	GR4 KH35c KH46 SM11
4	ACACACATCACCG	psymA	1527215	1527227	0	CDS	1526342	1527337	+	KH46	COG0391	2.7.8.28	fbiA	KH46_05075	Phosphoenolpyruvate transferase	GR4 KH35c KH46 SM11
		pRmeGR4c	66818	66830	0	CDS	65945	66940	+	GR4	COG0391	2.7.8.28	fbiA	GR4_03905	Phosphoenolpyruvate transferase	GR4 KH35c KH46 SM11
		psymA	252855	252867	0	CDS	251982	252977	+	KH35c	COG0391	2.7.8.28	fbiA	KH35c_03927	Phosphoenolpyruvate transferase	GR4 KH35c KH46 SM11
		Chr	1823501	1823513	0	CDS	1823162	1824199	+	SM11	NA	NA	NA	SM11_01829	hypothetical protein	GR4 KH35c KH46 SM11
5	ACCAACGCCACCG	pRmeGR4c	65998	66010	0	CDS	65945	66940	+	GR4	COG0391	2.7.8.28	fbiA	GR4_03905	Phosphoenolpyruvate transferase	GR4 KH35c KH46 SM11
		psymA	1526395	1526407	0	CDS	1526342	1527337	+	KH46	COG0391	2.7.8.28	fbiA	KH46_05075	Phosphoenolpyruvate transferase	GR4 KH35c KH46 SM11
		psymA	252035	252047	0	CDS	251982	252977	+	KH35c	COG0391	2.7.8.28	fbiA	KH35c_03927	Phosphoenolpyruvate transferase	GR4 KH35c KH46 SM11
		Chr	2400950	2400962	0	CDS	2400935	2401135	+	SM11	NA	NA	NA	SM11_02458	hypothetical protein	GR4 KH35c KH46 SM11
6	ACCAGCCTTTGAC	psymA	1542859	1542871	0	CDS	1542765	1543919	+	KH46	COG0683	NA	braC_1	KH46_05088	Leucine-%2C isoleucine-%2C valine-%2C threonine-%2C and alanine-binding protein	GR4 KH35c KH46 SM11
		psymA	268371	268383	0	CDS	268277	269431	+	KH35c	COG0683	NA	braC_1	KH35c_03940	Leucine-%2C isoleucine-%2C valine-%2C threonine-%2C and alanine-binding protein	GR4 KH35c KH46 SM11
		pRmeGR4c	82461	82473	0	CDS	82367	83521	+	GR4	COG0683	NA	braC_1	GR4_03918	Leucine-%2C isoleucine-%2C valine-%2C threonine-%2C and alanine-binding protein	GR4 KH35c KH46 SM11
7	ACGGCACGCTGTA	pRmeGR4c	76673	76685	0	CDS	76133	77521	+	GR4	COG1282	7.1.1.1	pntB_2	GR4_03914	NAD(P) transhydrogenase subunit beta	GR4 KH35c KH46 SM11
		psymA	262590	262602	0	CDS	262050	263438	+	KH35c	COG1282	7.1.1.1	pntB_2	KH35c_03936	NAD(P) transhydrogenase subunit beta	GR4 KH35c KH46 SM11
		psymA	1537070	1537082	0	CDS	1536530	1537918	+	KH46	COG1282	7.1.1.1	pntB_2	KH46_05084	NAD(P) transhydrogenase subunit beta	GR4 KH35c KH46 SM11
		Chr	1848764	1848776	0	CDS	1848760	1848924	-	SM11	NA	NA	NA	SM11_01861	hypothetical protein	GR4 KH35c KH46 SM11
8	ACGGGATGGATGG	pRmeGR4c	77151	77163	0	CDS	76133	77521	+	GR4	COG1282	7.1.1.1	pntB_2	GR4_03914	NAD(P) transhydrogenase subunit beta	GR4 KH35c KH46 SM11
		psymA	1537548	1537560	0	CDS	1536530	1537918	+	KH46	COG1282	7.1.1.1	pntB_2	KH46_05084	NAD(P) transhydrogenase subunit beta	GR4 KH35c KH46 SM11
		psymA	263068	263080	0	CDS	262050	263438	+	KH35c	COG1282	7.1.1.1	pntB_2	KH35c_03936	NAD(P) transhydrogenase subunit beta	GR4 KH35c KH46 SM11
		Chr	1467176	1467188	0	CDS	1466575	1467321	+	SM11	NA	NA	NA	SM11_01457	hypothetical protein	GR4 KH35c KH46 SM11
9	ACGGGGCAGGAGA	psymA	1512773	1512785	0	CDS	1512708	1515404	+	KH46	COG2205	2.7.13.3	kdpD	KH46_05064	Sensor protein KdpD	GR4 KH35c KH46 SM11
		Chr	2380026	2380038	0	CDS	2379403	2381223	-	SM11	NA	NA	NA	SM11_02422	hypothetical protein	GR4 KH35c KH46 SM11
		Chr	1356066	1356078	0	CDS	1354881	1356260	+	KH35c	NA	NA	NA	KH35c_01292	hypothetical protein	GR4 KH35c KH46 SM11
10	AGAGGCCGGAGCA	pRmeGR4c	71221	71233	0	CDS	70282	71247	+	GR4	COG1788	2.8.3.12	gctA	GR4_03908	Glutaconate CoA-transferase subunit A	GR4 KH35c KH46 SM11
		psymA	257141	257153	0	CDS	256202	257167	+	KH35c	COG1788	2.8.3.12	gctA	KH35c_03930	Glutaconate CoA-transferase subunit A	GR4 KH35c KH46 SM11
		psymA	1531618	1531630	0	CDS	1530679	1531644	+	KH46	COG1788	2.8.3.12	gctA	KH46_05078	Glutaconate CoA-transferase subunit A	GR4 KH35c KH46 SM11
11	AGCCGCGATAGCT	psymA	1543689	1543701	0	CDS	1542765	1543919	+	KH46	COG0683	NA	braC_1	KH46_05088	Leucine-%2C isoleucine-%2C valine-%2C threonine-%2C and alanine-binding protein	GR4 KH35c KH46 SM11
		psymA	269201	269213	0	CDS	268277	269431	+	KH35c	COG0683	NA	braC_1	KH35c_03940	Leucine-%2C isoleucine-%2C valine-%2C threonine-%2C and alanine-binding protein	GR4 KH35c KH46 SM11
		pRmeGR4c	83291	83303	0	CDS	82367	83521	+	GR4	COG0683	NA	braC_1	GR4_03918	Leucine-%2C isoleucine-%2C valine-%2C threonine-%2C and alanine-binding protein	GR4 KH35c KH46 SM11
		Chr	1118899	1118911	0	CDS	1118652	1120586	+	SM11	NA	NA	NA	SM11_01104	hypothetical protein	GR4 KH35c KH46 SM11
12	AGCGGCTGTTCAC	psymA	257911	257923	0	CDS	257160	257930	+	KH35c	COG2057	2.8.3.12	gctB	KH35c_03931	Glutaconate CoA-transferase subunit B	GR4 KH35c KH46 SM11
		pSmeSM11d	442848	442860	0	CDS	442330	443079	-	SM11	COG1028	1.1.1.6	golD_3	SM11_05903	NAD-dependent glycerol dehydrogenase	GR4 KH35c KH46 SM11
		psymA	1532388	1532400	0	CDS	1531637	1532407	+	KH46	COG2057	2.8.3.6	catJ_1	KH46_05079	3-oxoadipate CoA-transferase subunit B	GR4 KH35c KH46 SM11
		pRmeGR4c	71991	72003	0	CDS	71240	72010	+	GR4	COG2057	2.8.3.6	catJ_1	GR4_03909	3-oxoadipate CoA-transferase subunit B	GR4 KH35c KH46 SM11
13	AGGTCAGCGGCCA	psymA	1533999	1534011	0	CDS	1533491	1534774	+	KH46	COG0624	3.5.1.-	ylmB	KH46_05081	N-formyl-4-amino-5-aminomethyl-2-methylpyrimidine deformylase	GR4 KH35c KH46 SM11
		psymA	259522	259534	0	CDS	259014	260297	+	KH35c	COG0624	3.5.1.-	ylmB	KH35c_03933	N-formyl-4-amino-5-aminomethyl-2-methylpyrimidine deformylase	GR4 KH35c KH46 SM11
		pRmeGR4c	73602	73614	0	CDS	73094	74377	+	GR4	COG0624	3.5.1.-	ylmB	GR4_03911	N-formyl-4-amino-5-aminomethyl-2-methylpyrimidine deformylase	GR4 KH35c KH46 SM11
		Chr	2370946	2370958	0	CDS	2370661	2371056	+	SM11	NA	NA	NA	SM11_02405	hypothetical protein	GR4 KH35c KH46 SM11
14	AGTGGCAAACGTC	psymA	1528227	1528239	0	CDS	1528035	1530458	+	KH46	COG1060	NA	fbiC	KH46_05077	FO synthase	GR4 KH35c KH46 SM11
		pRmeGR4c	67830	67842	0	CDS	67638	70061	+	GR4	COG1060	NA	fbiC	GR4_03907	FO synthase	GR4 KH35c KH46 SM11
		psymA	253867	253879	0	CDS	253675	256098	+	KH35c	COG1060	NA	fbiC	KH35c_03929	FO synthase	GR4 KH35c KH46 SM11
15	ATATGGAGGCGCC	psymA	255683	255695	0	CDS	253675	256098	+	KH35c	COG1060	NA	fbiC	KH35c_03929	FO synthase	GR4 KH35c KH46 SM11
		psymA	1530043	1530055	0	CDS	1528035	1530458	+	KH46	COG1060	NA	fbiC	KH46_05077	FO synthase	GR4 KH35c KH46 SM11
		pRmeGR4c	69646	69658	0	CDS	67638	70061	+	GR4	COG1060	NA	fbiC	GR4_03907	FO synthase	GR4 KH35c KH46 SM11
		pSmeSM11d	1028895	1028907	0	CDS	1028127	1029140	+	SM11	COG1172	NA	lsrD_2	SM11_06410	Autoinducer 2 import system permease protein LsrD	GR4 KH35c KH46 SM11
16	ATCTTTCATCTCG	psymA	1545624	1545636	0	CDS	1545393	1546157	-	KH46	COG2188	NA	frlR	KH46_05090	putative fructoselysine utilization operon transcriptional repressor	GR4 KH35c KH46 SM11
		pRmeGR4c	85225	85237	0	CDS	84994	85758	-	GR4	COG2188	NA	frlR	GR4_03920	putative fructoselysine utilization operon transcriptional repressor	GR4 KH35c KH46 SM11
		psymA	271135	271147	0	CDS	270904	271668	-	KH35c	COG2188	NA	frlR	KH35c_03942	putative fructoselysine utilization operon transcriptional repressor	GR4 KH35c KH46 SM11
17	CAAAGGCTGGTTG	psymA	1542857	1542869	0	CDS	1542765	1543919	+	KH46	COG0683	NA	braC_1	KH46_05088	Leucine-%2C isoleucine-%2C valine-%2C threonine-%2C and alanine-binding protein	GR4 KH35c KH46 SM11
		psymA	268369	268381	0	CDS	268277	269431	+	KH35c	COG0683	NA	braC_1	KH35c_03940	Leucine-%2C isoleucine-%2C valine-%2C threonine-%2C and alanine-binding protein	GR4 KH35c KH46 SM11
		pRmeGR4c	82459	82471	0	CDS	82367	83521	+	GR4	COG0683	NA	braC_1	GR4_03918	Leucine-%2C isoleucine-%2C valine-%2C threonine-%2C and alanine-binding protein	GR4 KH35c KH46 SM11
		Chr	1119974	1119986	0	CDS	1118652	1120586	+	SM11	NA	NA	NA	SM11_01104	hypothetical protein	GR4 KH35c KH46 SM11
18	CACGAAGGGCAAC	psymA	1530029	1530041	0	CDS	1528035	1530458	+	KH46	COG1060	NA	fbiC	KH46_05077	FO synthase	GR4 KH35c KH46 SM11
		pRmeGR4c	69632	69644	0	CDS	67638	70061	+	GR4	COG1060	NA	fbiC	GR4_03907	FO synthase	GR4 KH35c KH46 SM11
		psymB	1254485	1254497	0	CDS	1254347	1255033	+	KH46	COG1802	NA	rspR_5	KH46_06291	HTH-type transcriptional repressor RspR	GR4 KH35c KH46 SM11
		psymA	255669	255681	0	CDS	253675	256098	+	KH35c	COG1060	NA	fbiC	KH35c_03929	FO synthase	GR4 KH35c KH46 SM11
		Chr	262945	262957	0	CDS	262354	263175	-	SM11	NA	NA	NA	SM11_00244	hypothetical protein	GR4 KH35c KH46 SM11
19	CATGACGATAGCC	psymA	245484	245496	0	CDS	245377	246420	+	KH35c	COG0418	3.5.2.3	pyrC_3	KH35c_03920	Dihydroorotase	GR4 KH35c KH46 SM11
		psymA	1519858	1519870	0	CDS	1519751	1520794	+	KH46	COG0418	3.5.2.3	pyrC_3	KH46_05068	Dihydroorotase	GR4 KH35c KH46 SM11
		pRmeGR4c	59447	59459	0	CDS	59340	60383	+	GR4	COG0418	3.5.2.3	pyrC_3	GR4_03898	Dihydroorotase	GR4 KH35c KH46 SM11
20	CCCATAGGCGTCG	psymA	1528757	1528769	0	CDS	1528035	1530458	+	KH46	COG1060	NA	fbiC	KH46_05077	FO synthase	GR4 KH35c KH46 SM11
		pRmeGR4c	68360	68372	0	CDS	67638	70061	+	GR4	COG1060	NA	fbiC	GR4_03907	FO synthase	GR4 KH35c KH46 SM11
		psymA	254397	254409	0	CDS	253675	256098	+	KH35c	COG1060	NA	fbiC	KH35c_03929	FO synthase	GR4 KH35c KH46 SM11
		Chr	1464765	1464777	0	CDS	1464428	1465714	+	SM11	NA	NA	NA	SM11_01455	hypothetical protein	GR4 KH35c KH46 SM11
21	CCGCGAGCAAGCC	psymA	253725	253737	0	CDS	253675	256098	+	KH35c	COG1060	NA	fbiC	KH35c_03929	FO synthase	GR4 KH35c KH46 SM11
		pRmeGR4c	67688	67700	0	CDS	67638	70061	+	GR4	COG1060	NA	fbiC	GR4_03907	FO synthase	GR4 KH35c KH46 SM11
		psymA	1528085	1528097	0	CDS	1528035	1530458	+	KH46	COG1060	NA	fbiC	KH46_05077	FO synthase	GR4 KH35c KH46 SM11
		Chr	2374090	2374102	0	CDS	2373456	2374493	-	SM11	NA	NA	NA	SM11_02411	hypothetical protein	GR4 KH35c KH46 SM11
22	CCTTGTGTGGCTC	psymA	262565	262577	0	CDS	262050	263438	+	KH35c	COG1282	7.1.1.1	pntB_2	KH35c_03936	NAD(P) transhydrogenase subunit beta	GR4 KH35c KH46 SM11
		psymA	1537045	1537057	0	CDS	1536530	1537918	+	KH46	COG1282	7.1.1.1	pntB_2	KH46_05084	NAD(P) transhydrogenase subunit beta	GR4 KH35c KH46 SM11
		pRmeGR4c	76648	76660	0	CDS	76133	77521	+	GR4	COG1282	7.1.1.1	pntB_2	GR4_03914	NAD(P) transhydrogenase subunit beta	GR4 KH35c KH46 SM11
		Chr	1106526	1106538	0	CDS	1105458	1106597	+	SM11	NA	NA	NA	SM11_01086	hypothetical protein	GR4 KH35c KH46 SM11
		Chr	2379342	2379354	0	CDS	2379303	2379401	-	SM11	NA	NA	NA	SM11_02421	hypothetical protein	GR4 KH35c KH46 SM11
23	CGACCCTGATGAA	pSmeSM11c	796731	796743	0	CDS	796610	798121	+	SM11	COG1129	7.5.2.7	rbsA_6	SM11_04661	Ribose import ATP-binding protein RbsA	GR4 KH35c KH46 SM11
		psymA	1527228	1527240	0	CDS	1526342	1527337	+	KH46	COG0391	2.7.8.28	fbiA	KH46_05075	Phosphoenolpyruvate transferase	GR4 KH35c KH46 SM11
		pRmeGR4c	66831	66843	0	CDS	65945	66940	+	GR4	COG0391	2.7.8.28	fbiA	GR4_03905	Phosphoenolpyruvate transferase	GR4 KH35c KH46 SM11
		psymA	252868	252880	0	CDS	251982	252977	+	KH35c	COG0391	2.7.8.28	fbiA	KH35c_03927	Phosphoenolpyruvate transferase	GR4 KH35c KH46 SM11
24	CGACTTCGAAGAA	psymA	257834	257846	0	CDS	257160	257930	+	KH35c	COG2057	2.8.3.12	gctB	KH35c_03931	Glutaconate CoA-transferase subunit B	GR4 KH35c KH46 SM11
		pRmeGR4c	71914	71926	0	CDS	71240	72010	+	GR4	COG2057	2.8.3.6	catJ_1	GR4_03909	3-oxoadipate CoA-transferase subunit B	GR4 KH35c KH46 SM11
		psymA	1532311	1532323	0	CDS	1531637	1532407	+	KH46	COG2057	2.8.3.6	catJ_1	KH46_05079	3-oxoadipate CoA-transferase subunit B	GR4 KH35c KH46 SM11
		Chr	2291951	2291963	0	CDS	2290832	2292397	+	SM11	NA	NA	NA	SM11_02323	hypothetical protein	GR4 KH35c KH46 SM11
25	CGCGACGGAGCCA	psymA	1536081	1536093	0	CDS	1534992	1536131	+	KH46	COG3288	7.1.1.1	pntAA_2	KH46_05082	NAD(P) transhydrogenase subunit alpha part 1	GR4 KH35c KH46 SM11
		pRmeGR4c	75684	75696	0	CDS	74595	75734	+	GR4	COG3288	7.1.1.1	pntAA_2	GR4_03912	NAD(P) transhydrogenase subunit alpha part 1	GR4 KH35c KH46 SM11
		psymA	261603	261615	0	CDS	260514	261653	+	KH35c	COG3288	7.1.1.1	pntAA_2	KH35c_03934	NAD(P) transhydrogenase subunit alpha part 1	GR4 KH35c KH46 SM11
		Chr	1118009	1118021	0	CDS	1117992	1118357	+	SM11	NA	NA	NA	SM11_01103	hypothetical protein	GR4 KH35c KH46 SM11
26	CGCTCAAGTCCAG	pRmeGR4c	82976	82988	0	CDS	82367	83521	+	GR4	COG0683	NA	braC_1	GR4_03918	Leucine-%2C isoleucine-%2C valine-%2C threonine-%2C and alanine-binding protein	GR4 KH35c KH46 SM11
		psymA	268886	268898	0	CDS	268277	269431	+	KH35c	COG0683	NA	braC_1	KH35c_03940	Leucine-%2C isoleucine-%2C valine-%2C threonine-%2C and alanine-binding protein	GR4 KH35c KH46 SM11
		psymA	1543374	1543386	0	CDS	1542765	1543919	+	KH46	COG0683	NA	braC_1	KH46_05088	Leucine-%2C isoleucine-%2C valine-%2C threonine-%2C and alanine-binding protein	GR4 KH35c KH46 SM11
		Chr	2306120	2306132	0	CDS	2305997	2306200	+	SM11	NA	NA	NA	SM11_02341	hypothetical protein	GR4 KH35c KH46 SM11
27	CGGCGCCTCCATA	psymA	1530044	1530056	0	CDS	1528035	1530458	+	KH46	COG1060	NA	fbiC	KH46_05077	FO synthase	GR4 KH35c KH46 SM11
		psymA	255684	255696	0	CDS	253675	256098	+	KH35c	COG1060	NA	fbiC	KH35c_03929	FO synthase	GR4 KH35c KH46 SM11
		pRmeGR4c	69647	69659	0	CDS	67638	70061	+	GR4	COG1060	NA	fbiC	GR4_03907	FO synthase	GR4 KH35c KH46 SM11
		pSmeSM11d	1028894	1028906	0	CDS	1028127	1029140	+	SM11	COG1172	NA	lsrD_2	SM11_06410	Autoinducer 2 import system permease protein LsrD	GR4 KH35c KH46 SM11
28	CGGTGCGCGGCCA	pRmeGR4c	68781	68793	0	CDS	67638	70061	+	GR4	COG1060	NA	fbiC	GR4_03907	FO synthase	GR4 KH35c KH46 SM11
		psymA	254818	254830	0	CDS	253675	256098	+	KH35c	COG1060	NA	fbiC	KH35c_03929	FO synthase	GR4 KH35c KH46 SM11
		psymA	1529178	1529190	0	CDS	1528035	1530458	+	KH46	COG1060	NA	fbiC	KH46_05077	FO synthase	GR4 KH35c KH46 SM11
		Chr	2932941	2932953	0	CDS	2932819	2933136	-	KH46	NA	NA	NA	KH46_02812	hypothetical protein	GR4 KH35c KH46 SM11
		Chr	1821349	1821361	0	CDS	1821166	1821660	+	SM11	NA	NA	NA	SM11_01824	hypothetical protein	GR4 KH35c KH46 SM11
29	CTATCGTCATGCC	psymA	1519860	1519872	0	CDS	1519751	1520794	+	KH46	COG0418	3.5.2.3	pyrC_3	KH46_05068	Dihydroorotase	GR4 KH35c KH46 SM11
		pRmeGR4c	59449	59461	0	CDS	59340	60383	+	GR4	COG0418	3.5.2.3	pyrC_3	GR4_03898	Dihydroorotase	GR4 KH35c KH46 SM11
		psymA	245486	245498	0	CDS	245377	246420	+	KH35c	COG0418	3.5.2.3	pyrC_3	KH35c_03920	Dihydroorotase	GR4 KH35c KH46 SM11
30	CTCGAAGATGGAA	psymA	1518683	1518695	0	CDS	1517069	1519138	-	KH46	COG0210	3.6.4.12	pcrA_2	KH46_05067	ATP-dependent DNA helicase PcrA	GR4 KH35c KH46 SM11
		pSmeSM11d	81667	81679	0	CDS	80566	81882	+	SM11	COG1024	NA	fadJ_2	SM11_05549	Fatty acid oxidation complex subunit alpha	GR4 KH35c KH46 SM11
		pRmeGR4d	81847	81859	0	CDS	80746	82062	+	GR4	COG1024	NA	fadJ_2	GR4_05271	Fatty acid oxidation complex subunit alpha	GR4 KH35c KH46 SM11
		psymA	244311	244323	0	CDS	242697	244766	-	KH35c	COG0210	3.6.4.12	pcrA_2	KH35c_03919	ATP-dependent DNA helicase PcrA	GR4 KH35c KH46 SM11
31	GATATTTCAGCCA	psymA	253663	253675	0	CDS	253675	256098	+	KH35c	COG1060	NA	fbiC	KH35c_03929	FO synthase	GR4 KH35c KH46 SM11
		pRmeGR4c	67626	67638	0	CDS	67638	70061	+	GR4	COG1060	NA	fbiC	GR4_03907	FO synthase	GR4 KH35c KH46 SM11
		psymA	1528023	1528035	0	CDS	1528035	1530458	+	KH46	COG1060	NA	fbiC	KH46_05077	FO synthase	GR4 KH35c KH46 SM11
		Chr	258919	258931	0	CDS	258925	259107	-	SM11	NA	NA	NA	SM11_00239	hypothetical protein	GR4 KH35c KH46 SM11
		Chr	258919	258931	0	CDS	258423	258932	-	SM11	NA	NA	NA	SM11_00238	hypothetical protein	GR4 KH35c KH46 SM11
32	GCACGCCAACGAC	pRmeGR4c	74269	74281	0	CDS	73094	74377	+	GR4	COG0624	3.5.1.-	ylmB	GR4_03911	N-formyl-4-amino-5-aminomethyl-2-methylpyrimidine deformylase	GR4 KH35c KH46 SM11
		psymA	260189	260201	0	CDS	259014	260297	+	KH35c	COG0624	3.5.1.-	ylmB	KH35c_03933	N-formyl-4-amino-5-aminomethyl-2-methylpyrimidine deformylase	GR4 KH35c KH46 SM11
		psymA	1534666	1534678	0	CDS	1533491	1534774	+	KH46	COG0624	3.5.1.-	ylmB	KH46_05081	N-formyl-4-amino-5-aminomethyl-2-methylpyrimidine deformylase	GR4 KH35c KH46 SM11
		Chr	261025	261037	0	CDS	260485	261243	-	SM11	NA	NA	NA	SM11_00242	hypothetical protein	GR4 KH35c KH46 SM11
33	GCACGCTGATCAA	pRmeGR4c	83472	83484	0	CDS	82367	83521	+	GR4	COG0683	NA	braC_1	GR4_03918	Leucine-%2C isoleucine-%2C valine-%2C threonine-%2C and alanine-binding protein	GR4 KH35c KH46 SM11
		psymA	1543870	1543882	0	CDS	1542765	1543919	+	KH46	COG0683	NA	braC_1	KH46_05088	Leucine-%2C isoleucine-%2C valine-%2C threonine-%2C and alanine-binding protein	GR4 KH35c KH46 SM11
		psymA	269382	269394	0	CDS	268277	269431	+	KH35c	COG0683	NA	braC_1	KH35c_03940	Leucine-%2C isoleucine-%2C valine-%2C threonine-%2C and alanine-binding protein	GR4 KH35c KH46 SM11
		Chr	1116762	1116774	0	CDS	1116668	1117144	+	SM11	NA	NA	NA	SM11_01100	hypothetical protein	GR4 KH35c KH46 SM11
34	GCCGCAGTGCGAC	psymA	1544336	1544348	0	CDS	1544018	1545211	+	KH46	COG1171	4.3.1.15	ygeX	KH46_05089	Diaminopropionate ammonia-lyase	GR4 KH35c KH46 SM11
		pRmeGR4c	83937	83949	0	CDS	83619	84812	+	GR4	COG1171	4.3.1.15	ygeX	GR4_03919	Diaminopropionate ammonia-lyase	GR4 KH35c KH46 SM11
		psymA	269848	269860	0	CDS	269530	270723	+	KH35c	COG1171	4.3.1.15	ygeX	KH35c_03941	Diaminopropionate ammonia-lyase	GR4 KH35c KH46 SM11
		Chr	2297023	2297035	0	CDS	2296663	2297298	+	SM11	NA	NA	NA	SM11_02329	hypothetical protein	GR4 KH35c KH46 SM11
35	GCTCAAGTCCAGC	pRmeGR4c	82975	82987	0	CDS	82367	83521	+	GR4	COG0683	NA	braC_1	GR4_03918	Leucine-%2C isoleucine-%2C valine-%2C threonine-%2C and alanine-binding protein	GR4 KH35c KH46 SM11
		psymA	1543373	1543385	0	CDS	1542765	1543919	+	KH46	COG0683	NA	braC_1	KH46_05088	Leucine-%2C isoleucine-%2C valine-%2C threonine-%2C and alanine-binding protein	GR4 KH35c KH46 SM11
		psymA	268885	268897	0	CDS	268277	269431	+	KH35c	COG0683	NA	braC_1	KH35c_03940	Leucine-%2C isoleucine-%2C valine-%2C threonine-%2C and alanine-binding protein	GR4 KH35c KH46 SM11
		Chr	2306119	2306131	0	CDS	2305997	2306200	+	SM11	NA	NA	NA	SM11_02341	hypothetical protein	GR4 KH35c KH46 SM11
36	GCTGCCTCGCACA	pRmeGR4c	60160	60172	0	CDS	59340	60383	+	GR4	COG0418	3.5.2.3	pyrC_3	GR4_03898	Dihydroorotase	GR4 KH35c KH46 SM11
		psymA	246197	246209	0	CDS	245377	246420	+	KH35c	COG0418	3.5.2.3	pyrC_3	KH35c_03920	Dihydroorotase	GR4 KH35c KH46 SM11
		psymA	1520571	1520583	0	CDS	1519751	1520794	+	KH46	COG0418	3.5.2.3	pyrC_3	KH46_05068	Dihydroorotase	GR4 KH35c KH46 SM11
		Chr	245763	245775	0	CDS	245331	246389	-	SM11	NA	NA	NA	SM11_00222	hypothetical protein	GR4 KH35c KH46 SM11
37	ACGGTACCGCGTC	psymA	264181	264193	0	CDS	263601	266000	+	KH35c	COG1529	1.17.5.2	cdhA	KH35c_03937	Caffeine dehydrogenase subunit alpha	GR4 KH35c KH46 SM11
		psymA	1538670	1538682	0	CDS	1538090	1540489	+	KH46	COG1529	1.17.5.2	cdhA	KH46_05085	Caffeine dehydrogenase subunit alpha	GR4 KH35c KH46 SM11
		pRmeGR4c	78272	78284	0	CDS	77692	80091	+	GR4	COG1529	1.17.5.2	cdhA	GR4_03915	Caffeine dehydrogenase subunit alpha	GR4 KH35c KH46 SM11
		pSmeSM11d	267730	267742	0	CDS	267309	268631	+	SM11	NA	NA	NA	SM11_05716	hypothetical protein	GR4 KH35c KH46 SM11
38	CAATTTCCAACAC	psymA	1532437	1532449	0	CDS	1532427	1533419	+	KH46	COG2141	1.1.98.2	fgd_1	KH46_05080	F420-dependent glucose-6-phosphate dehydrogenase	GR4 KH35c KH46 SM11
		pRmeGR4c	72040	72052	0	CDS	72030	73022	+	GR4	COG2141	1.1.98.2	fgd_1	GR4_03910	F420-dependent glucose-6-phosphate dehydrogenase	GR4 KH35c KH46 SM11
		psymA	257960	257972	0	CDS	257950	258942	+	KH35c	COG2141	1.1.98.2	fgd_1	KH35c_03932	F420-dependent glucose-6-phosphate dehydrogenase	GR4 KH35c KH46 SM11
		Chr	1107946	1107958	0	CDS	1107740	1108369	-	SM11	NA	NA	NA	SM11_01089	hypothetical protein	GR4 KH35c KH46 SM11
39	CCGGACCAGATCC	psymA	1538267	1538279	0	CDS	1538090	1540489	+	KH46	COG1529	1.17.5.2	cdhA	KH46_05085	Caffeine dehydrogenase subunit alpha	GR4 KH35c KH46 SM11
		psymA	263778	263790	0	CDS	263601	266000	+	KH35c	COG1529	1.17.5.2	cdhA	KH35c_03937	Caffeine dehydrogenase subunit alpha	GR4 KH35c KH46 SM11
		pRmeGR4c	77869	77881	0	CDS	77692	80091	+	GR4	COG1529	1.17.5.2	cdhA	GR4_03915	Caffeine dehydrogenase subunit alpha	GR4 KH35c KH46 SM11
		Chr	2376730	2376742	0		2376305	2377258	-	SM11	NA	NA	NA	SM11_02417	hypothetical protein	GR4 KH35c KH46 SM11
40	CCTGCGCCAAGCC	psymA	265623	265635	0	CDS	263601	266000	+	KH35c	COG1529	1.17.5.2	cdhA	KH35c_03937	Caffeine dehydrogenase subunit alpha	GR4 KH35c KH46 SM11
		psymA	1540112	1540124	0	CDS	1538090	1540489	+	KH46	COG1529	1.17.5.2	cdhA	KH46_05085	Caffeine dehydrogenase subunit alpha	GR4 KH35c KH46 SM11
		pRmeGR4c	79714	79726	0	CDS	77692	80091	+	GR4	COG1529	1.17.5.2	cdhA	GR4_03915	Caffeine dehydrogenase subunit alpha	GR4 KH35c KH46 SM11
		Chr	1107256	1107268	0	CDS	1107119	1107487	+	SM11	NA	NA	NA	SM11_01087	hypothetical protein	GR4 KH35c KH46 SM11
41	GAATGTCTCGAGA	psymA	264077	264089	0	CDS	263601	266000	+	KH35c	COG1529	1.17.5.2	cdhA	KH35c_03937	Caffeine dehydrogenase subunit alpha	GR4 KH35c KH46 SM11
		Chr	1843672	1843684	0	CDS	1843453	1845354	-	SM11	COG3158	NA	kup_2	SM11_01856	Low affinity potassium transport system protein kup	GR4 KH35c KH46 SM11
		psymA	1538566	1538578	0	CDS	1538090	1540489	+	KH46	COG1529	1.17.5.2	cdhA	KH46_05085	Caffeine dehydrogenase subunit alpha	GR4 KH35c KH46 SM11
		pRmeGR4c	78168	78180	0	CDS	77692	80091	+	GR4	COG1529	1.17.5.2	cdhA	GR4_03915	Caffeine dehydrogenase subunit alpha	GR4 KH35c KH46 SM11
42	GAGCGCGTCGTGA	psymA	263793	263805	0	CDS	263601	266000	+	KH35c	COG1529	1.17.5.2	cdhA	KH35c_03937	Caffeine dehydrogenase subunit alpha	GR4 KH35c KH46 SM11
		pRmeGR4c	77884	77896	0	CDS	77692	80091	+	GR4	COG1529	1.17.5.2	cdhA	GR4_03915	Caffeine dehydrogenase subunit alpha	GR4 KH35c KH46 SM11
		psymA	1538282	1538294	0	CDS	1538090	1540489	+	KH46	COG1529	1.17.5.2	cdhA	KH46_05085	Caffeine dehydrogenase subunit alpha	GR4 KH35c KH46 SM11
		Chr	2300525	2300537	0	CDS	2299151	2300791	+	SM11	NA	NA	NA	SM11_02335	hypothetical protein	GR4 KH35c KH46 SM11
43	AGCGGGAGATCAC	Chr	1488004	1488016	0	CDS	1486281	1488305	+	SM11	NA	NA	NA	SM11_01480	hypothetical protein	GR4 KH35c KH46 SM11
44	ATTTGCTTCGCAA	pSmeSM11d	630251	630263	0	CDS	629962	630276	-	SM11	NA	NA	NA	SM11_06066	hypothetical protein	GR4 KH35c KH46 SM11
		psymB	779310	779322	0	CDS	779297	779611	+	KH46	NA	NA	NA	KH46_05837	hypothetical protein	GR4 KH35c KH46 SM11
45	CCCCGCCCACTGC	Chr	2297381	2297393	0	CDS	2297286	2297588	+	SM11	NA	NA	NA	SM11_02330	hypothetical protein	GR4 KH35c KH46 SM11
46	CCGTCGGGAACGG	psymA	267302	267314	0	CDS	266824	268035	+	KH35c	NA	NA	NA	KH35c_03939	hypothetical protein	GR4 KH35c KH46 SM11
		pRmeGR4c	81393	81405	0	CDS	80915	82126	+	GR4	NA	NA	NA	GR4_03917	hypothetical protein	GR4 KH35c KH46 SM11
		psymA	1541791	1541803	0	CDS	1541313	1542524	+	KH46	NA	NA	NA	KH46_05087	hypothetical protein	GR4 KH35c KH46 SM11
		pSmeSM11c	1348859	1348871	0	CDS	1346935	1349622	+	SM11	NA	NA	NA	SM11_05187	hypothetical protein	GR4 KH35c KH46 SM11
47	CGCTGCCGTAATC	Chr	1471342	1471354	0	CDS	1470163	1472121	+	SM11	NA	NA	NA	SM11_01461	hypothetical protein	GR4 KH35c KH46 SM11
48	CGTCTGAAATGGA	Chr	2395158	2395170	0	CDS	2395166	2396383	+	SM11	NA	NA	NA	SM11_02449	hypothetical protein	GR4 KH35c KH46 SM11
		Chr	2395158	2395170	0	CDS	2394928	2395164	+	SM11	NA	NA	NA	SM11_02448	hypothetical protein	GR4 KH35c KH46 SM11
49	GATCTTTCTTCGC	pSmeSM11d	1065650	1065662	0	CDS	1063730	1066744	+	SM11	NA	NA	NA	SM11_06443	hypothetical protein	GR4 KH35c KH46 SM11
		psymB	347040	347052	0	CDS	345958	348972	-	KH46	NA	NA	NA	KH46_05466	hypothetical protein	GR4 KH35c KH46 SM11
		accessoryA	155461	155473	0	CDS	155425	155826	+	KH35c	NA	NA	NA	KH35c_03663	hypothetical protein	GR4 KH35c KH46 SM11
		pRmeGR4a	79309	79321	0	CDS	79273	79674	+	GR4	NA	NA	NA	GR4_03503	hypothetical protein	GR4 KH35c KH46 SM11
50	GCCCATCTCAAGC	Chr	1099130	1099142	0	CDS	1098576	1100396	+	SM11	NA	NA	NA	SM11_01077	hypothetical protein	GR4 KH35c KH46 SM11
51	TCTCCGTCGTGCA	psymA	250858	250870	0	CDS	250542	251207	+	KH35c	NA	NA	NA	KH35c_03925	hypothetical protein	GR4 KH35c KH46 SM11
		Chr	1107429	1107441	0	CDS	1107119	1107487	+	SM11	NA	NA	NA	SM11_01087	hypothetical protein	GR4 KH35c KH46 SM11
		pRmeGR4c	64821	64833	0	CDS	64505	65170	+	GR4	NA	NA	NA	GR4_03903	hypothetical protein	GR4 KH35c KH46 SM11
		psymA	1525218	1525230	0	CDS	1524902	1525567	+	KH46	NA	NA	NA	KH46_05073	hypothetical protein	GR4 KH35c KH46 SM11
