## Supplementary material for "Competitiveness prediction for nodule colonization in *Sinorhizobium meliloti* through combined *in vitro* tagged strain characterization and genome-wide association analysis": Table S7

### Sheet: reg. region coordinates
N. of best k-mers	K-mer	Replicon	K-mer start	K-mer end	Position	Gene start	Gene end	Strand	Strain	COG classes	Ec number	Gene name	ID / Locus tag	Product	Samples with k-mer
1	ACCAGCCTTTGAC	pSmeSM11d	429843	429855	-11	428438	429832	-	SM11	COG2308	NA	NA	SM11_05890	putative protein	SM11
		pSmeSM11d	429843	429855	-378	430221	431141	+	SM11	NA	NA	NA	SM11_05891	hypothetical protein	SM11			k-mers that marked regulatory regions either hypothetical proteins or orthologous genes
																		k-mers that tagged only regulatory regions of hypothetical proteins
2	AGAGGCCGGAGCA	pSmeSM11d	855166	855178	-104	853824	855062	-	SM11	NA	NA	NA	SM11_06252	hypothetical protein	SM11			k-mers that tagged only regulatory regions of orthologous genes
		pSmeSM11d	855166	855178	-46	855212	856159	+	SM11	COG0583	NA	dmlR_16	SM11_06253	HTH-type transcriptional regulator DmlR	SM11
3	AGCGGGAGATCAC	pRmeGR4c	85965	85977	-207	84994	85758	-	GR4	COG2188	NA	frlR	GR4_03920	putative fructoselysine utilization operon transcriptional repressor	GR4
		psymA	271875	271887	-207	270904	271668	-	KH35c	COG2188	NA	frlR	KH35c_03942	putative fructoselysine utilization operon transcriptional repressor	KH35c
		psymA	1546364	1546376	-207	1545393	1546157	-	KH46	COG2188	NA	frlR	KH46_05090	putative fructoselysine utilization operon transcriptional repressor	KH46
4	ATCTTTCATCTCG	Chr	2389843	2389855	-28	2389871	2390128	+	SM11	NA	NA	NA	SM11_02438	hypothetical protein	SM11
		Chr	2389843	2389855	-20	2389446	2389823	-	SM11	NA	NA	NA	SM11_02437	hypothetical protein	SM11
5	ATTTGCTTCGCAA	Chr	3252674	3252686	-90	3252508	3252584	-	GR4	NA	NA	NA	GR4_03105	tRNA-Met(cat)	GR4
		Chr	2840051	2840063	-37	2839938	2840014	-	GR4	NA	NA	NA	GR4_02714	tRNA-Met(cat)	GR4
		Chr	3501035	3501047	-12	3500947	3501023	-	KH35c	NA	NA	NA	KH35c_03370	tRNA-Met(cat)	KH35c
6	CATGACGATAGCC	Chr	2370625	2370637	-36	2370661	2371056	+	SM11	NA	NA	NA	SM11_02405	hypothetical protein	SM11
		Chr	2370625	2370637	-25	2368504	2370600	-	SM11	NA	NA	NA	SM11_02404	hypothetical protein	SM11
7	CCCCGCCCACTGC	psymA	263450	263462	-151	263601	266000	+	KH35c	COG1529	1.17.5.2	cdhA	KH35c_03937	Caffeine dehydrogenase subunit alpha	KH35c
		pRmeGR4c	77533	77545	-159	77692	80091	+	GR4	COG1529	1.17.5.2	cdhA	GR4_03915	Caffeine dehydrogenase subunit alpha	GR4
		psymA	1537930	1537942	-160	1538090	1540489	+	KH46	COG1529	1.17.5.2	cdhA	KH46_05085	Caffeine dehydrogenase subunit alpha	KH46
8	CGTCTGAAATGGA	psymA	1546298	1546310	-141	1545393	1546157	-	KH46	COG2188	NA	frlR	KH46_05090	putative fructoselysine utilization operon transcriptional repressor	KH46
		pRmeGR4c	85899	85911	-141	84994	85758	-	GR4	COG2188	NA	frlR	GR4_03920	putative fructoselysine utilization operon transcriptional repressor	GR4
		psymA	271809	271821	-141	270904	271668	-	KH35c	COG2188	NA	frlR	KH35c_03942	putative fructoselysine utilization operon transcriptional repressor	KH35c
9	CTATCGTCATGCC	Chr	2370627	2370639	-27	2368504	2370600	-	SM11	NA	NA	NA	SM11_02404	hypothetical protein	SM11
		Chr	2370627	2370639	-34	2370661	2371056	+	SM11	NA	NA	NA	SM11_02405	hypothetical protein	SM11
10	TCTCCGTCGTGCA	Chr	2480899	2480911	-21	2480920	2482437	+	GR4	NA	NA	NA	GR4_02382	hypothetical protein	GR4
